# BioIMA: a one-click desktop tool for standardized extraction of phenotypic traits from biological images

**DOI:** 10.64898/2026.08.30.747465

**Authors:** Xiner Qumu, Xuming Dan, Jianju Feng, Yangkai Cui, Yi Gong, Yukang Hou, Qiang Lai, Zeng Wang, Yulin Zhang, Yiman Zhu, Yan Yu, Feng Zhang, Marco Todesco, Jing Wang

## Abstract

Standardized extraction of quantitative phenotypes from images is increasingly important across plant biology, from ecological and evolutionary studies to genetics, breeding, and functional genomics. However, as large image datasets are increasingly used for trait analysis, many biologically relevant traits, including size, shape, color, and spatial patterning, are still measured manually or using fragmented semi-automated workflows. These limitations reduce throughput, reproducibility, and accessibility, especially for researchers without computational expertise. Here, we present BioIMA, an open-source desktop tool for rapid and standardized phenotyping from biological images. BioIMA integrates foundation model-based segmentation with automated trait computation, allowing users to extract quantitative measurements from images through an intuitive graphical interface and without model training. To validate its performance, we quantified a set of knot morphological traits in two *Populus* species, as these measurements are typically time-consuming to perform manually. Automatic measurements showed strong agreement with manual ImageJ-based measurements (*R*² > 0.95), while reducing per-image processing time by approximately 75% (from ∼15 s to ∼4 s). BioIMA was further applied to diverse plant datasets, including *Helianthus* and *Rhododendron* images with varying morphologies and background conditions. Although developed for plant phenotyping, BioIMA may also be extended to other biological samples where region-based size, shape, or color traits are of interest. By combining accessibility and standardization in a lightweight local application, BioIMA provides a practical community resource for image-based phenotyping in ecological and evolutionary studies.
