## Supplementary Table S2: Raw Populus knot measurement and timing benchmark data for "BioIMA: a one-click desktop tool for standardized extraction of phenotypic traits from biological images"

### Sheet: sheet1
Table S2 | Raw Populus knot measurement and timing benchmark data.
Sample ID	imageJ			BIOIMA
	Area（cm2）	Perimeter（cm）	Measure time（s）	Area（cm2）	Perimeter（cm）	Measure time（s）
152-1，152-2，152-3.jpg	3.657	8.038	15.246	4.53	7.39	3.673
152-1，152-2，152-3.jpg	3.556	7.874	14.202	4.52	7.37	4.412
152-1，152-2，152-3.jpg	3.618	7.92	15.434	4.39	7.26	4.211
152-1，152-2，152-3.jpg	3.772	8.016	21.036	4.46	7.34	3.63
152-1，152-2，152-3.jpg	3.746	7.983	18.369	4.61	7.48	3.474
152-1，152-2，152-3.jpg	2.032	5.409	11.197	3.3	6.08	4.987
152-1，152-2，152-3.jpg	2.353	5.715	10.809	3.4	6.24	4.905
152-1，152-2，152-3.jpg	3.179	6.932	9.872	3.35	6.12	4.744
152-1，152-2，152-3.jpg	3.099	6.832	11.9	3.62	6.39	9.658
152-1，152-2，152-3.jpg	3.152	6.828	11.421	3.11	5.84	4.751
521-1.jpg	27.38	26.284	26.416	24.75	35.39	8.298
521-1.jpg	26.725	26.449	25.073	26.51	39.68	23.428
521-1.jpg	27.307	26.729	30.096	24.24	33.1	9.136
521-1.jpg	27.699	26.281	30.691	28.42	33.59	10.027
521-1.jpg	27.404	27.043	27.01	22.5	35.94	8.731
1311.jpg	28.81	25.156	17.487	28.36	22.73	12.924
1311.jpg	30.782	25.273	17.397	28.88	23.46	15.453
1311.jpg	30.422	25.182	20.97	28	24.23	4.178
1311.jpg	29.63	25.308	18.594	27.28	26.97	6.049
1311.jpg	30.05	25.09	19.748	26.96	24.52	9.037
1327，1328.jpg	4.471	8.954	12.673	4.87	9.93	3.383
1327，1328.jpg	4.777	9.214	10.701	4.82	9.28	5.772
1327，1328.jpg	5.061	9.868	16.469	5.07	9.44	4.285
1327，1328.jpg	5.108	9.874	10.324	5.18	9.93	4.6
1327，1328.jpg	5.163	9.552	10.953	4.99	9.36	3.294
1327，1328.jpg	13.378	13.909	17.164	12.5	14.45	5.329
1327，1328.jpg	12.462	13.514	13.058	13.48	14.93	4.817
1327，1328.jpg	13.192	13.769	17.037	13.33	14.78	5.869
1327，1328.jpg	13.267	14.275	18.315	13.63	14.6	4.313
1327，1328.jpg	13.457	14.073	13.303	13.77	15.04	8.488
1329.jpg	10.995	22.435	23.104	8.24	21.56	5.715
1329.jpg	11.346	23.051	28.971	8.54	20.81	4.923
1329.jpg	11.536	24.22	24.659	8.15	20.54	5.113
1329.jpg	11.889	23.575	33.804	9.07	22.25	4.546
1329.jpg	11.292	24.101	33.041	9.05	23.68	4.555
1331.jpg	2.424	11.882	16.299	2.93	11.31	5.31
1331.jpg	2.834	12.476	15.525	3.29	11.77	5.232
1331.jpg	2.852	12.452	13.05	3.33	12.35	9.09
1331.jpg	2.724	12.282	13.806	2.9	11.69	4.474
1331.jpg	2.774	12.883	17.812	3.18	11.59	4.88
1341.jpg	11.34	15.676	22.311	12.93	15.76	7.146
1341.jpg	11.277	16.947	24.759	12.94	17.48	4.924
1341.jpg	11.339	16.598	23.139	12.51	15.59	9.324
1341.jpg	11.395	16.891	22.042	12.52	15.75	4.23
1341.jpg	10.96	17.097	18.954	12.66	16.97	4.159
1512.jpg	1.006	4.77	16.317	1.82	5.35	9.011
1512.jpg	1.022	4.755	14.4	1.07	3.79	9.324
1512.jpg	1.023	4.719	18.134	1.46	5.17	5.013
1512.jpg	1.017	4.744	17.047	1.73	4.83	5.312
1512.jpg	1.024	4.763	15.732	1.66	4.8	8.604
1512.jpg	0.642	3.858	11.654	0.77	3.47	3.384
1512.jpg	0.664	3.832	15.318	0.76	3.45	4.023
1512.jpg	0.703	3.916	12.5	0.88	3.68	3.449
1512.jpg	0.704	3.85	13.429	0.79	3.53	5.741
1512.jpg	0.634	3.629	11.359	0.87	3.66	3.106
1513-8，1513-9.jpg	0.63	2.893	8.829	0.76	2.75	2.305
1513-8，1513-9.jpg	0.557	2.748	8.416	0.76	2.75	3.025
1513-8，1513-9.jpg	0.58	2.862	7.551	0.74	2.72	1.999
1513-8，1513-9.jpg	0.634	2.898	9.279	0.75	2.72	2.539
1513-8，1513-9.jpg	0.581	2.806	9.676	0.75	2.72	2.638
1513-8，1513-9.jpg	1.904	4.955	9.812	1.89	4.54	2.917
1513-8，1513-9.jpg	1.934	5.113	12.221	1.93	4.57	2.196
1513-8，1513-9.jpg	1.822	4.899	12.798	1.85	4.51	2.681
1513-8，1513-9.jpg	1.855	5.053	8.937	1.77	4.44	2.639
1513-8，1513-9.jpg	1.8	5.057	9.757	1.92	4.56	1.945
1572-3.jpg	0.559	2.844	9.593	0.7	2.69	3.232
1572-3.jpg	0.541	2.736	10.477	0.69	2.68	2.369
1572-3.jpg	0.568	2.82	10.863	0.7	2.69	3.304
1572-3.jpg	0.596	2.881	11.259	0.73	2.74	2.493
1572-3.jpg	0.614	2.901	9.846	0.72	2.71	2.422
1722-5.jpg	1.602	4.757	9.891	1.78	4.54	4.358
1722-5.jpg	1.838	4.869	10.809	1.95	5.22	4.564
1722-5.jpg	1.809	4.841	12.097	1.92	4.88	4.538
1722-5.jpg	1.792	4.819	11.736	1.7	4.44	4.365
1722-5.jpg	1.813	4.852	12.582	1.6	4.32	6.284
1726-3.jpg	8.176	11.065	19.763	7.27	10.24	3.151
1726-3.jpg	7.813	10.893	17.397	7.89	10.45	4.35
1726-3.jpg	8.093	11.132	15.238	7.8	10.35	2.402
1726-3.jpg	7.836	10.911	15.011	7.77	9.19	2.88
1726-3.jpg	8.064	10.947	14.041	7.85	10.32	2.351
1732-2，1732-3.jpg	1.613	5.567	12.826	1.29	4.38	4.32
1732-2，1732-3.jpg	1.731	5.764	13.967	1.4	4.47	4.924
1732-2，1732-3.jpg	1.592	5.524	13.114	1.36	4.49	4.942
1732-2，1732-3.jpg	1.615	5.535	12.141	1.3	4.48	3.141
1732-2，1732-3.jpg	1.646	5.606	12.682	1.42	4.58	3.502
1732-2，1732-3.jpg	0.801	3.748	8.173	0.6	2.74	2.701
1732-2，1732-3.jpg	0.965	3.895	8.451	0.55	2.57	2.493
1732-2，1732-3.jpg	1.038	3.888	7.956	0.56	2.58	3.466
1732-2，1732-3.jpg	1.099	4.038	8.523	0.6	2.67	3.809
1732-2，1732-3.jpg	1.051	4.03	10.35	0.55	2.57	3.168
1732-4.jpg	0.776	3.233	11.071	0.92	3.08	1.863
1732-4.jpg	0.81	3.362	10.485	0.91	3.08	2.476
1732-4.jpg	0.919	3.625	12.085	0.88	3	2.775
1732-4.jpg	0.879	3.72	10.008	0.89	3.02	2.835
1732-4.jpg	0.855	3.674	9.461	0.9	3.05	4.239
1732-5.jpg	0.258	1.882	11.464	0.32	1.86	3.061
1732-5.jpg	0.25	1.83	10.325	0.33	1.86	3.77
1732-5.jpg	0.257	1.908	11.348	0.33	1.89	2.972
1732-5.jpg	0.262	1.911	14.499	0.33	1.89	3.943
1732-5.jpg	0.269	1.947	11.512	0.33	1.89	7.624
1733-4.jpg	1.007	3.808	14.679	1.33	4.19	3.124
1733-4.jpg	1.005	3.821	13.742	1.15	3.53	3.682
1733-4.jpg	1.008	3.814	12.296	1.26	4.01	4.059
1733-4.jpg	0.974	3.868	14.741	1.29	4.13	3.312
1733-4.jpg	1.014	3.976	14.527	1.35	4.28	3.133
1812，1813，1814.jpg	1.385	4.639	10.907	1.4	4.27	3.295
1812，1813，1814.jpg	1.375	4.468	13.985	1.41	4.28	3.746
1812，1813，1814.jpg	1.359	4.558	12.222	1.43	4.3	3.061
1812，1813，1814.jpg	1.149	4.161	10.622	1.44	4.31	2.818
1812，1813，1814.jpg	1.235	4.427	12.861	1.38	4.21	4.501
1812，1813，1814.jpg	1.147	4.022	9.981	1.11	3.7	4.95
1812，1813，1814.jpg	1.002	3.778	10.693	1.15	3.85	5.382
1812，1813，1814.jpg	0.962	3.677	11.593	1.23	4.04	5.078
1812，1813，1814.jpg	0.987	3.739	11.285	1.24	3.99	5.248
1812，1813，1814.jpg	0.963	3.716	12.673	1.31	4.1	2.531
1812，1813，1814.jpg	0.723	3.457	15.759	0.68	2.81	4.141
1812，1813，1814.jpg	0.717	3.438	13.266	0.73	2.89	3.943
1812，1813，1814.jpg	0.703	3.471	11.664	0.69	2.83	3.574
1812，1813，1814.jpg	0.719	3.465	13.221	0.71	2.85	3.349
1812，1813，1814.jpg	0.705	3.388	10.684	0.69	2.8	5.554
1812-2.jpg	0.563	2.761	10.341	0.68	2.57	3.149
1812-2.jpg	0.583	2.818	10.772	0.69	2.57	2.656
1812-2.jpg	0.551	2.817	11.61	0.68	2.54	3.135
1812-2.jpg	0.556	2.82	12.457	0.69	2.57	3.807
1812-2.jpg	0.544	2.818	11.899	0.68	2.54	2.945
1x52.jpg	75.027	46.682	19.845	68.9	51.62	4.527
1x52.jpg	76.717	47.595	17.657	65.77	45.92	5.276
1x52.jpg	78.82	46.998	24.391	68.73	51.12	8.406
1x52.jpg	79.084	46.282	24.003	64.92	42.37	5.526
1x52.jpg	78.254	46.423	20.925	63.63	43.41	8.947
1x62.jpg	10.059	18.475	17.919	7.29	22.83	7.361
1x62.jpg	10.815	19.035	15.075	7.04	21.84	4.815
1x62.jpg	9.499	18.629	17.712	7.74	21.57	8.776
1x62.jpg	9.239	18.66	16.804	6.52	17.36	7.605
1x62.jpg	9.143	18.306	15.516	8.27	20.89	8.704
1x62.jpg	2.025	8.04	16.074	2.17	6.67	2.62
1x62.jpg	2.018	8.031	27.845	2.2	6.7	3.169
1x62.jpg	1.986	8.456	22.194	2.22	6.58	2.603
1x62.jpg	2.046	7.984	20.483	2.19	6.72	2.369
1x62.jpg	2.001	7.697	20.585	2.19	6.65	4.428
1x625.jpg	8.755	19.152	15.678	8.87	18.03	3.473
1x625.jpg	7.591	17.861	11.448	9.03	18.03	6.327
1x625.jpg	7.131	17.472	21.645	9.07	18.05	5.852
1x625.jpg	7.224	17.357	16.866	9.05	17.86	4.725
1x625.jpg	7.224	17.357	20.151	9.13	17.86	4.69
1x633.jpg	3.649	8.922	10.848	5.14	9.09	3.917
1x633.jpg	3.847	8.867	12.932	4.38	8.57	3.626
1x633.jpg	3.826	8.668	13.176	4.83	8.97	3.701
1x633.jpg	4.014	8.813	15.732	4.53	8.82	4.059
1x633.jpg	3.993	8.832	14.32	4.43	8.64	6.239
1x641.jpg	4.05	7.251	13.751	4.73	7.01	0.234
1x641.jpg	4.06	7.299	15.706	4.69	6.98	1.973
1x641.jpg	3.883	7.087	15.507	4.75	7.03	2.17
1x641.jpg	3.956	7.154	13.698	4.71	6.96	1.973
1x641.jpg	4.002	7.244	16.759	4.7	6.98	5.742
1x642.jpg	3.78	7.558	15.445	4.02	6.73	2.449
1x642.jpg	3.867	7.365	14.913	3.99	6.73	2.474
1x642.jpg	3.582	7.41	13.806	3.96	6.71	2.1
1x642.jpg	3.705	7.399	12.924	4.01	6.78	2.026
1x642.jpg	3.764	7.319	18.622	3.99	6.73	2.036
1xx32.jpg	7.654	12.587	30.572	7.2	12.26	2.585
1xx32.jpg	8.027	14.264	43.48	7.19	12.33	3.106
1xx32.jpg	8.172	14.01	36.701	7.29	12.4	2.117
1xx32.jpg	8.23	14.115	40.986	7.06	12.16	2.79
1xx32.jpg	8.237	13.796	18.631	7.25	12.21	2.152
1xx53.jpg	8.268	15.026	20.528	7.96	11.01	3.25
1xx53.jpg	7.959	14.027	21.574	7.87	11.15	4.232
1xx53.jpg	8.018	13.385	23.751	8.09	11.65	3.239
1xx53.jpg	8.024	14.079	29.168	7.69	11.2	3.898
1xx53.jpg	7.935	13.718	22.925	7.7	10.8	2.242
14x71.jpg	6.104	10.53	18.621	6	10.56	3.835
14x71.jpg	5.685	10.209	17.586	6.3	10.38	3.8
14x71.jpg	5.837	10.316	18.377	6.04	9.69	4.059
14x71.jpg	5.562	10.098	13.663	5.89	9.57	3.97
14x71.jpg	5.424	9.907	19.378	5.73	9.57	4.672
1541.jpg	3.057	11.167	15.687	3.85	10.14	5.384
1541.jpg	3.433	11.004	19.944	3.84	10.52	4.788
1541.jpg	3.103	11.328	19.188	3.76	10.19	4.826
1541.jpg	3.532	11.234	15.966	4.16	10.47	2.808
1541.jpg	3.445	11.138	14.959	4.12	10.19	2.782
11421.jpg	3.929	11.144	13.51	4.29	9.79	4.079
11421.jpg	3.778	11.276	14.013	3.78	9.57	3.681
11421.jpg	3.982	11.749	16.065	4.2	9.72	4.283
11421.jpg	3.813	11.555	15.516	4.29	9.72	4.825
11421.jpg	4.514	11.984	15.804	3.82	9.64	2.242
24x11-24x12.jpg	5.409	15.517	15.903	5.57	12.1	7.704
24x11-24x12.jpg	6.047	15.334	15.157	5.38	11.9	7.4
24x11-24x12.jpg	6.223	15.504	14.129	5.35	12.35	7.551
24x11-24x12.jpg	6.624	15.154	13.59	5.79	13.12	6.113
24x11-24x12.jpg	5.874	15.493	19.792	0.79	12	8.118
24x51.jpg	2.458	7.415	12.159	3.12	7.23	1.873
24x51.jpg	2.418	7.312	12.518	3.2	7.33	2.206
24x51.jpg	2.394	7.285	12.916	3.3	7.42	2.241
24x51.jpg	2.487	7.3	12.366	3.13	7.28	2.009
24x51.jpg	2.425	7.397	16.452	3.18	7.3	2.403
2111.jpg	4.174	9.918	10.872	6.97	11.43	7.733
2111.jpg	4.646	10.276	12.133	6.78	10.99	3.158
2111.jpg	4.573	10.503	12.33	6.66	10.86	2.628
2111.jpg	4.732	10.525	11.826	6.44	10.89	2.721
2111.jpg	4.58	10.397	11.377	6.34	10.86	4.366
2311 (2).jpg	4.849	10.749	15.399	4.48	13.48	3.105
2311 (2).jpg	5.689	12.832	9.971	4.4	13.51	3.51
2311 (2).jpg	7.044	13.077	10.261	4.45	13.16	3.573
2311 (2).jpg	5.886	12.734	11.034	4.5	13.58	3.762
2311 (2).jpg	6.185	12.729	12.241	4.98	14.65	3.89
2313-2314.jpg	3.002	6.277	10.827	2.94	5.47	1.999
2313-2314.jpg	3.004	6.302	11.673	2.87	5.42	1.918
2313-2314.jpg	2.74	6.018	10.917	2.89	5.42	1.864
2313-2314.jpg	2.809	6.064	11.746	2.92	5.42	2.512
2313-2314.jpg	2.795	6.026	13.095	2.91	5.42	1.972
2321-2322.jpg	5.056	11.202	11.16	4.87	9.8	3.017
2321-2322.jpg	4.861	10.944	11.602	5.31	9.55	3.467
2321-2322.jpg	4.666	11.115	12.654	5.54	10.79	4.492
2321-2322.jpg	4.634	10.68	14.49	5.32	10.42	2.547
2321-2322.jpg	4.842	9.938	16.065	4.83	9.75	2.782
2331.jpg	5.982	13.934	13.49	7.52	12.94	3.538
2331.jpg	6.317	13.263	14.32	7.35	13.96	3.609
2331.jpg	6.339	12.673	13.49	6.15	10.93	4.007
2331.jpg	5.841	12.888	16.992	7.21	11.3	4.32
2331.jpg	6.322	12.784	19.882	7.03	12	3.6
2351.jpg	16.976	17.43	13.877	20.56	18.23	2.899
2351.jpg	17.77	17.44	12.645	18.98	16.47	5.51
2351.jpg	18.015	17.657	11.593	19.33	16.64	3.241
2351.jpg	19.168	17.798	12.672	18.84	16.32	5.123
2351.jpg	19.499	18.105	13.32	19.24	18.08	3.276
2371.jpg	1.417	6.5	11.528	2.82	6.51	4.906
2371.jpg	1.455	6.429	12.141	1.78	5.66	4.346
2371.jpg	1.601	6.466	12.465	2.83	6.63	5.77
2371.jpg	1.557	6.522	11.305	2.53	6.21	3.62
2371.jpg	1.438	6.471	14.293	2.84	6.73	4.131
2424.jpg	1.134	4.172	12.086	2.02	4.85	3.915
2424.jpg	1.173	4.332	11.485	2.03	4.85	4.131
2424.jpg	1.176	4.323	11.366	1.85	4.57	5.422
2424.jpg	1.174	4.328	11.997	1.7	4.4	2.375
2424.jpg	1.183	4.294	12.475	1.95	4.8	2.712
2431.jpg	3.893	8.413	17.568	4.26	7.84	2.242
2431.jpg	3.595	8.033	22.481	4.22	7.81	2.026
2431.jpg	3.699	8.428	21.953	4.3	7.89	2.431
2431.jpg	3.672	8.467	12.871	4.21	7.78	2.782
2431.jpg	3.664	8.462	15.741	4.25	7.81	2.314
23122-3.jpg	0.677	3.258	12.988	0.82	3.38	4.004
23122-3.jpg	0.695	3.4	14.965	0.94	4.21	4.474
23122-3.jpg	0.685	3.365	14.501	0.8	3.22	4.203
23122-3.jpg	0.682	3.316	12.654	0.81	3.27	4.376
23122-3.jpg	0.659	3.221	13.896	0.99	3.36	8.271
23212.jpg	5.933	10.968	12.258	6.34	9.91	2.133
23212.jpg	5.523	10.648	13.933	6.09	9.82	2.575
23212.jpg	5.386	10.58	13.58	6.31	9.91	2.566
23212.jpg	5.314	10.735	15.236	6.42	10.06	2.772
23212.jpg	5.609	10.589	16.229	6.42	9.91	2.638
24112-24113.jpg	3.299	7.676	15.4	3.75	6.74	2.151
24112-24113.jpg	3.326	7.873	14.939	3.64	6.65	2.529
24112-24113.jpg	3.316	7.377	13.267	3.61	6.65	2.396
24112-24113.jpg	3.49	7.69	15.885	3.83	6.89	2.42
24112-24113.jpg	3.474	7.591	13.365	3.64	6.67	2.287
24112-24113.jpg	4.384	9.82	17.208	5.54	9.13	2.017
24112-24113.jpg	4.425	9.675	23.264	5.56	9.2	2.395
24112-24113.jpg	4.539	9.552	19.702	5.58	9.2	2.204
24112-24113.jpg	4.396	9.486	20.502	5.54	9.13	3.402
24112-24113.jpg	4.446	9.537	18.514	5.51	9.18	2.557
232413-232415.jpg	1.371	5.783	10.89	1.28	4.62	2.413
232413-232415.jpg	1.232	5.759	11.592	1.25	4.45	2.656
232413-232415.jpg	1.207	5.942	12.187	1.25	4.48	2.42
232413-232415.jpg	1.143	5.473	14.742	1.29	4.48	2.342
232413-232415.jpg	1.285	5.723	13.708	1.26	4.45	2.178
3-3-4-1.jpg	13.928	16.068	13.527	13.09	17.43	4.014
3-3-4-1.jpg	14.364	16.866	15.282	14.69	17.82	4.33
3-3-4-1.jpg	13.997	16.382	20.249	12.81	16.76	3.737
3-3-4-1.jpg	13.918	16.593	15.813	11.57	17.11	4.626
3-3-4-1.jpg	13.547	16.506	18.82	12.44	17.77	4.33
3x113-3x114.jpg	2.587	8.223	16.236	3.8	8.84	2.08
3x113-3x114.jpg	2.499	8.524	20.681	3	9.04	3.43
3x113-3x114.jpg	2.68	8.768	15.121	3.14	8.37	3.394
3x113-3x114.jpg	2.321	8.556	16.587	2.89	8.15	2.358
3x113-3x114.jpg	2.549	8.377	13.257	3.4	9.2	2.494
3xx1.jpg	1.697	5.281	13.618	2.12	5.33	2.243
3xx1.jpg	1.698	5.32	16.065	2.12	5.31	4.727
3xx1.jpg	1.701	5.292	14.31	2.1	5.31	1.954
3xx1.jpg	1.703	5.292	14.373	2.11	5.33	1.97
3xx1.jpg	1.675	5.287	16.399	2.12	5.31	1.892
3xx1-2.jpg	21.595	21.517	19.043	23.53	22.91	6.787
3xx1-2.jpg	22.137	21.189	22.294	23.4	22.22	4.798
3xx1-2.jpg	22.769	22.081	22.041	23.92	21.33	4.878
3xx1-2.jpg	22.798	22.017	19.341	23.91	20.45	4.943
3xx1-2.jpg	23.243	21.986	23.077	22.95	23.21	4.366
3xx3-3 (2).jpg	2.251	6.297	13.744	3.34	6.55	3.222
3xx3-3 (2).jpg	2.207	6.058	11.06	3.41	6.6	3.798
3xx3-3 (2).jpg	2.102	6.137	11.907	3.37	6.88	3.71
3xx3-3 (2).jpg	2.149	6.067	13.293	3.37	6.77	2.394
3xx3-3 (2).jpg	2.138	6.033	8.911	3.74	6.96	2.133
3xx5.jpg	3.652	8.575	18.614	3.28	9.04	2.413
3xx5.jpg	3.55	8.599	17.144	3.43	9.15	2.547
3xx5.jpg	3.635	8.782	22.978	3.23	8.98	4.167
3xx5.jpg	3.569	8.584	16.848	3.22	8.95	2.25
3xx5.jpg	3.596	8.769	17.182	3.81	9.23	2.512
31xx.jpg	1.466	5.742	11.052	1.24	4.84	2.062
31xx.jpg	1.48	5.325	11.977	1.25	4.86	2.45
31xx.jpg	1.444	5.549	10.46	1.23	4.81	2.251
31xx.jpg	1.678	5.741	10.008	1.24	4.83	2.338
31xx.jpg	1.371	5.139	7.895	1.23	4.84	2.108
334-1.jpg	5.773	8.797	12.536	5.91	8.15	2.153
334-1.jpg	5.848	8.835	12.735	5.89	8.12	2.168
334-1.jpg	5.854	8.831	12.825	5.9	8.1	2.477
334-1.jpg	5.674	8.712	12.231	5.92	8.12	2.619
334-1.jpg	5.824	8.823	11.764	5.97	8.2	2.169
3142-3144.jpg	2.578	9.943	13.797	3.06	10.17	2.295
3142-3144.jpg	2.59	9.768	13.995	3.05	10.28	2.704
3142-3144.jpg	2.619	10.001	15.336	3.05	10.42	2.367
3142-3144.jpg	2.483	9.829	13.483	3.02	10.42	2.153
3142-3144.jpg	2.634	9.926	17.001	3.06	10.47	2.151
3142-3144.jpg	1.345	4.549	11.736	1.44	4.03	1.756
3142-3144.jpg	1.297	4.392	11.376	1.46	4.06	1.812
3142-3144.jpg	1.433	4.64	12.834	1.47	4.09	3.502
3142-3144.jpg	1.406	4.656	11.853	1.45	4.03	2.512
3142-3144.jpg	1.451	4.774	11.269	1.45	4.03	2.089
3143 (2).jpg	1.625	4.784	13.346	2.11	4.95	2.827
3143 (2).jpg	1.561	4.839	14.814	2.09	4.89	5.32
3143 (2).jpg	1.559	4.758	14.067	2.1	4.95	4.411
3143 (2).jpg	1.581	4.765	14.769	2.12	5.06	2.359
3143 (2).jpg	1.59	4.785	15.337	2.13	4.97	2.152
3144.jpg	4.718	8.831	13.095	4.25	8.04	3.602
3144.jpg	4.963	9.173	11.798	4.62	9.37	6.004
3144.jpg	4.793	9.117	14.492	4.83	9.67	4.553
3144.jpg	4.774	8.85	14.264	4.78	9.7	6.598
3144.jpg	4.701	9.083	13.096	4.83	9.59	2.126
3215.jpg	16.502	22.015	16.344	19.69	23.3	4.959
3215.jpg	15.708	22.049	19.035	19.88	23.1	4.636
3215.jpg	15.824	22.154	18.629	19.14	23.24	3.558
3215.jpg	15.936	22.403	18.568	20.27	24.01	4.337
3215.jpg	17.188	23.087	16.155	19.84	22.47	3.539
3232-3233.jpg	5.774	13.217	15.138	6.32	11.24	3.447
3232-3233.jpg	5.652	12.742	18.854	7.69	13.02	3.386
3232-3233.jpg	5.388	12.835	15.58	7.82	13.49	3.42
3232-3233.jpg	5.788	12.652	14.868	7.22	12.93	3.932
3232-3233.jpg	5.235	12.818	16.417	7.5	12.61	2.45
3241 (2).jpg	17.69	16.802	15.903	20.04	16.25	1.809
3241 (2).jpg	18.529	17.129	18.793	19.94	16.14	1.864
3241 (2).jpg	16.704	16.495	17.143	19.82	16.17	1.917
3241 (2).jpg	17.731	17.188	16.265	20.05	16.2	1.792
3241 (2).jpg	17.156	16.652	15.426	19.79	16.09	1.801
3241-3242.jpg	0.358	2.161	12.428	0.44	2.11	2.494
3241-3242.jpg	0.373	2.2	11.656	0.44	2.11	2.17
3241-3242.jpg	0.349	2.115	12.276	0.44	2.11	2.169
3241-3242.jpg	0.352	2.134	10.863	0.44	2.11	2.17
3241-3242.jpg	0.349	2.141	10.72	0.44	2.11	2.296
3251 (2).jpg	1.421	4.5	9.63	1.66	4.03	2.143
3251 (2).jpg	1.614	4.776	10.44	2.12	4.68	2.321
3251 (2).jpg	1.673	4.792	10.872	1.81	4.27	2.269
3251 (2).jpg	1.606	4.709	9.944	1.86	4.27	4.249
3251 (2).jpg	1.604	4.709	13.016	1.91	4.33	1.711
3342.jpg	4.748	9.737	16.11	5.23	9.1	3.96
3342.jpg	4.581	9.378	15.758	4.66	8.71	4.547
3342.jpg	4.403	8.929	14.537	4.81	8.31	4.474
3342.jpg	4.387	8.914	14.058	4.83	8.33	3.863
3342.jpg	4.509	9.137	13.68	5.01	8.28	5.752
3351-3352.jpg	0.306	2.04	9.819	0.39	1.99	2.801
3351-3352.jpg	0.312	2.066	9.918	0.4	1.99	2.664
3351-3352.jpg	0.274	1.922	9.684	0.39	1.99	2.314
3351-3352.jpg	0.3	2.019	13.518	0.4	1.99	2.51
3351-3352.jpg	0.266	1.976	11.88	0.39	1.99	2.629
3351-3352.jpg	0.513	2.898	11.367	0.78	3.26	3.078
3351-3352.jpg	0.567	2.969	10.935	0.77	3.26	2.846
3351-3352.jpg	0.546	2.971	12.663	0.77	3.29	2.745
3351-3352.jpg	0.56	2.91	13.392	0.77	3.26	2.576
3351-3352.jpg	0.535	2.911	16.516	0.76	3.23	2.584
3422-3424.jpg	8.053	17.575	13.741	7.99	17.63	4.095
3422-3424.jpg	8.485	16.984	13.186	7.14	18.82	4.284
3422-3424.jpg	8.34	16.977	12.942	6.77	18.1	4.752
3422-3424.jpg	8.746	16.786	13.041	7.32	17.8	4.834
3422-3424.jpg	9.037	17.754	14.221	7.45	18.4	8.165
3517.jpg	14.274	18.077	18.441	15.92	17.1	2.431
3517.jpg	14.503	18.363	18.441	15.82	17.07	1.936
3517.jpg	14.706	18.201	17.451	16.01	17.12	2.378
3517.jpg	14.107	18.104	21.501	15.86	17.1	2.179
3517.jpg	14.224	18.149	21.897	15.83	16.99	2.394
3521-3522.jpg	2.663	5.962	11.125	2.38	6.35	5.023
3521-3522.jpg	2.736	6	11.573	2.4	5.81	3.89
3521-3522.jpg	2.765	6.127	13.239	3.08	5.81	5.823
3521-3522.jpg	2.697	5.965	12.439	3.27	5.99	3.267
3521-3522.jpg	2.78	6.102	11.754	3.08	5.75	1.846
3521-3522.jpg	6.427	9.442	13.644	6.25	8.49	3.754
3521-3522.jpg	6.435	9.54	13.276	6.2	8.46	3.933
3521-3522.jpg	6.206	9.256	12.177	6.47	8.64	4.591
3521-3522.jpg	6.215	9.245	13.752	6.48	8.67	4.284
3521-3522.jpg	6.189	9.367	13.249	6.28	8.51	1.756
3533、3334.jpg	8.736	11.217	16.163	9.79	10.77	3.492
3533、3334.jpg	8.949	11.558	16.363	9.67	10.65	3.774
3533、3334.jpg	8.673	11.188	15.569	9.83	10.77	3.816
3533、3334.jpg	9.012	11.524	15.615	9.97	10.97	3.923
3533、3334.jpg	8.995	11.543	14.905	9.69	10.59	3.943
3761.jpg	9.346	13.08	22.14	9.12	12.84	5.5
3761.jpg	9.09	13.225	17.703	9.95	12.65	6.238
3761.jpg	8.435	13.002	16.479	9.24	14.06	4.418
3761.jpg	8.814	13.218	14.786	9.22	14.42	7.275
3761.jpg	8.4	12.819	23.681	9.21	13.46	3.745
33312.jpg	9.843	16.051	16.345	11.43	15.83	3.555
33312.jpg	9.485	14.352	15.686	9.65	14.69	2.944
33312.jpg	9.589	15.006	16.453	9.99	14.75	2.548
33312.jpg	9.713	14.934	21.303	11.21	15.72	3.026
33312.jpg	10.329	15.086	17.901	10.11	14.72	2.935
4x1-1.jpg	18.513	21.776	14.617	20.34	22.67	2.736
4x1-1.jpg	17.983	21.541	15.795	21.57	23.1	3.529
4x1-1.jpg	18.043	22.041	16.658	21.37	22.81	2.71
4x1-1.jpg	18.028	22.26	16.02	20.59	22.75	3.167
4x1-1.jpg	18.627	21.44	15.778	21.73	23.66	2.964
4-x-1-1.jpg	15.086	18.621	17.793	15.57	19.69	2.736
4-x-1-1.jpg	15.567	18.546	16.363	15.61	19.8	3.969
4-x-1-1.jpg	15.32	18.55	14.715	15.62	19.85	4.412
4-x-1-1.jpg	15.284	18.722	16.775	16.22	19.64	3.899
4-x-1-1.jpg	15.371	18.606	15.994	16.01	19.99	3.375
4312-4313.jpg	17.696	16.526	28.711	16.55	15.81	4.186
4312-4313.jpg	17.747	16.76	24.795	18.39	15.42	4.51
4312-4313.jpg	17.485	16.553	21.672	16.85	15.92	2.719
4312-4313.jpg	17.704	16.844	24.921	17.33	16.47	8.191
4312-4313.jpg	17.625	16.596	20.089	17.93	16.06	2.178
4322.jpg	0.879	3.783	12.861	1.25	3.64	2.609
4322.jpg	0.871	3.718	12.871	1.25	3.64	2.584
4322.jpg	0.839	3.761	13.995	1.26	3.64	2.358
4322.jpg	0.865	3.889	13.374	1.25	3.61	2.359
4322.jpg	0.91	3.874	12.528	1.25	3.64	2.35
4615.jpg	2.549	8.177	17.433	3.76	8.73	4.132
4615.jpg	2.623	8.435	16.883	3.35	8.35	4.68
4615.jpg	2.547	8.102	16.22	3.52	9.72	4.663
4615.jpg	2.603	8.112	15.839	3.4	8.47	4.447
4615.jpg	2.667	8.191	15.643	3.6	9.39	4.249
5-1-1-1.jpg	12.681	17.374	17.793	11.46	17.41	4.007
5-1-1-1.jpg	12.231	17.27	16.966	12.73	16.75	3.638
5-1-1-1.jpg	12.299	17.186	16.505	12.87	16.99	5.364
5-1-1-1.jpg	12.24	17.255	17.135	12.54	17.86	4.555
5-1-1-1.jpg	12.64	17.337	18.425	13.08	17.34	6.417
523-1.jpg	1.465	4.658	13.949	1.49	4.22	3.171
523-1.jpg	1.502	4.664	12.943	1.49	4.22	3.257
523-1.jpg	1.531	4.746	15.461	1.47	4.19	2.765
523-1.jpg	1.565	4.767	12.952	1.5	4.22	3.305
523-1.jpg	1.576	4.782	15.219	1.48	4.19	2.727
5151.jpg	67.558	48.94	29.888	65.63	48.69	3.719
5151.jpg	67.097	48.082	28.358	65.76	47.86	4.032
5151.jpg	68.025	48.154	31.016	65.24	48.44	3.719
5151.jpg	67.843	49.181	32.849	66.89	48.89	3.681
5151.jpg	68.292	49.177	27.451	66.22	48.94	3.835
5321-5322.jpg	1.663	9.168	18.684	2.08	9.35	4.151
5321-5322.jpg	1.669	8.935	18.963	2.12	9.96	3.932
5321-5322.jpg	1.645	9.249	18.567	2.08	9.38	3.763
5321-5322.jpg	1.569	8.725	19.818	2.04	9.57	5.788
5321-5322.jpg	1.638	9.236	18.73	1.94	9.41	2.53
51222 (2).jpg	7.672	11.68	17.983	8.28	13.96	5.013
51222 (2).jpg	7.073	11.609	21.987	6.03	12.23	6.524
51222 (2).jpg	6.907	11.646	15.281	6.67	12.2	6.76
51222 (2).jpg	7.237	11.921	15.21	6.28	12.14	4.176
51222 (2).jpg	7.271	11.811	14.059	6.81	13.61	4.447
54221-54222 (2).jpg	0.817	3.727	12.736	1.12	3.75	2.636
54221-54222 (2).jpg	0.77	3.68	15.48	1.15	3.8	2.343
54221-54222 (2).jpg	0.801	3.717	13.464	1.12	3.75	2.567
54221-54222 (2).jpg	0.787	3.795	16.263	1.14	3.8	2.566
54221-54222 (2).jpg	0.785	3.723	12.286	1.14	3.77	3.141
6xx210-6xx211.jpg	2.175	5.598	11.718	3.03	6.51	3.924
6xx210-6xx211.jpg	2.169	5.596	12.33	2.53	6.54	4.312
6xx210-6xx211.jpg	2.187	5.667	13.022	2.76	6.25	4.068
6xx210-6xx211.jpg	2.158	5.619	13.402	2.64	6.33	4.024
6xx210-6xx211.jpg	2.114	5.49	16.623	2.57	6.25	4.294
621-7.jpg	3.614	7.48	15.067	3.69	6.44	3.916
621-7.jpg	3.579	7.761	14.328	3.73	6.46	4.113
621-7.jpg	3.58	7.526	15.713	3.86	6.75	3.233
621-7.jpg	3.482	7.497	16.615	3.74	6.46	2.61
621-7.jpg	3.66	7.616	18.063	4.22	7.17	2.161
621-10.jpg	1.679	5.859	15.965	2.38	6.42	2.258
621-10.jpg	1.642	5.722	17.217	2.28	5.96	2.045
621-10.jpg	1.647	5.843	16.813	2.42	6.25	2.15
621-10.jpg	1.68	5.778	17.136	2.42	6.25	3.618
621-10.jpg	1.679	5.743	16.201	2.25	5.88	2.387
6227-1.jpg	0.641	3.485	10.765	0.72	3.1	2.639
6227-1.jpg	0.659	3.434	10.08	0.72	3.12	2.657
6227-1.jpg	0.711	3.54	10.79	0.72	3.12	2.835
6227-1.jpg	0.683	3.466	10.683	0.86	3.3	2.422
6227-1.jpg	0.647	3.367	10.405	0.75	3.14	3.672
6227-2.jpg	2.939	9.295	15.345	3.57	9.83	2.53
6227-2.jpg	2.947	9.452	18.126	3.5	9.77	2.305
6227-2.jpg	2.727	9.189	18.153	3.52	9.72	2.367
6227-2.jpg	2.86	9.1	17.657	3.47	9.75	2.935
6227-2.jpg	2.877	9.164	18.973	3.55	9.79	3.033
6227-4.jpg	1.49	5.21	15.346	2.54	5.44	4.267
6227-4.jpg	1.397	4.947	13.886	2.47	6.24	4.833
6227-4.jpg	1.353	5.018	14.653	2.27	5.22	4.15
6227-4.jpg	1.401	5.088	13.319	2.37	5.66	4.634
6227-4.jpg	1.377	5.032	13.672	2.3	5.27	4.286
6329.jpg	1.791	5.31	13.573	1.78	4.67	4.014
6329.jpg	1.823	5.291	12.788	1.68	4.54	3.845
6329.jpg	1.857	5.273	13.563	1.73	4.61	3.87
6329.jpg	1.909	5.326	14.562	1.91	4.87	3.89
6329.jpg	1.935	5.304	14.815	1.72	4.57	2.395
6533.jpg	1.054	3.874	13.707	1.02	3.31	2.954
6533.jpg	1.1	3.977	11.943	1.06	3.35	3.131
6533.jpg	1.148	4.074	12.807	1.07	3.37	3.412
6533.jpg	1.084	3.997	12.42	1.12	3.46	3.702
6533.jpg	1.134	4.068	12.627	1.3	3.72	3.195
62212-4.jpg	10.011	13.6	12.682	10.81	13.86	4.672
62212-4.jpg	9.716	13.409	15.21	10.53	14.87	4.446
62212-4.jpg	9.952	13.606	14.751	10.95	14.13	4.491
62212-4.jpg	9.879	13.667	16.021	10.78	13.36	4.052
62212-4.jpg	9.655	13.612	14.643	10.77	13.15	3.555

### Sheet: sheet2
Sample ID	imageJ			BIOIMA
	Area（cm2）	Perimeter（cm）	Diameter(major axis length)（cm）	Area（cm2）	Perimeter（cm）	Diameter(major axis length)（cm）
1-4x32-1	13.062	20.746	5.9	11.5	22.87	6.42
11151-1	3.564	12.422	10.38	3.39	16.26	8.1
11421	4.54	13.851	5.34	4.96	12.07	5.01
13x31	5.561	11.212	4.21	5.2	12.5	4.26
13x41	2.252	5.755	1.935	2.3	4.61	1.98
14101	6.639	14.1	4.794	7.77	16.53	5.18
1412	9.181	28.827	13.117	10.49	30.32	13.2
14x41	52.791	48.79	20.708	47.88	47.56	19.11
14x51	16.747	25.714	6.967	16.7	25.63	7.59
15111	29.318	33.874	8.735	27.17	33.34	10.44
15121	4.603	10.263	2.738	4.73	10.03	3.72
1531	19.885	28.192	10.62	22.92	32.36	11.33
1541	3.915	11.899	2.872	4.2	8.1	3.36
1551-1552	2.702	9.772	2.573	3.5	9.84	2.53
1561	2.155	5.588	1.835	2.88	4.99	2.09
1x111	16.596	19.337	7.645	15.74	16.38	8.22
1x41	2.281	5.584	1.189	2.59	3.09	1.33
1x52	93.032	52.999	19.336	101.7	47.73	16.05
1x61	24.415	23.828	7.471	23.33	21.03	6.07
1x612-1x613	0.909	3.736	1.408	0.96	3.16	1.34
1x612-1x613	0.752	3.455	1.311	0.76	3.26	1.36
1x615	13.391	14.537	5.408	13.53	14.52	6.6
1x616-1x617	4.093	7.841	2.299	3.32	6.33	2.65
1x616-1x617	0.85	4.187	1.273	0.93	3.99	1.76
1x62	2.579	8.569	2.859	2.71	7.13	2.91
1x620	3.068	6.879	2.484	3.6	6.5	2.69
1x621	11.679	18.384	7.359	11.2	17.2	5.57
1x622	1.567	9.849	2.707	2.29	11.47	2.64
1x623	5.463	10.871	4.393	4.6	9.52	4.49
1x625	7.272	18.215	7.402	8.77	17.43	7.44
1x63	9.275	15.65	6.105	10.94	15.32	6.77
1x633	3.762	8.995	3.783	3.41	7.52	3.72
1x634	3.068	7.727	2.831	2.89	7.32	2.72
1x641	4.067	7.479	2.553	4.09	6.57	2.58
1x642	3.323	6.651	2.352	3.65	6.48	2.38
1xx31	2.096	6.86	2.316	2.52	6.32	2.23
1xx32	7.246	12.549	4.425	6.91	10.27	4.27
1xx33	2.031	5.515	1.901	2.28	5.23	1.86
1xx53	6.696	12.069	4.928	6.87	10.67	4.69
1xx54	10.961	16.069	6.703	10.77	17.21	6.78
1xx7-1	3.356	7.654	3.266	3.22	7.22	3.06
24x3	15.544	19.337	8.388	16.11	22.02	9.06
24-x-5	9.953	22.075	9.454	10.26	18.87	8.78
24x11-24x12 (2)	5.697	14.642	6.741	5.19	12.04	6.14
24x21	14.208	17.268	7.207	10.92	16.56	6.95
24x41	0.104	1.369	0.57	0.18	1.64	0.76
24x51	2.68	7.523	3.188	2.65	6.89	3.15
2111	5.955	12.214	4.474	5.38	10	4.35
2311 (2)	1.989	8.277	4.807	2.32	8.07	4.48
2312	14.058	14.707	5.384	12.63	16.67	5.34
2313-2314	2.792	6.063	1.983	2.64	5.19	1.94
2321	2.341	7.09	2.896	2.08	8.53	2.79
2321-2322	4.094	9.741	4.42	4.21	7.74	4.14
2331	5.785	12.944	5.735	6.03	12.31	5.96
2332	2.381	8.205	3.494	2.44	8.7	3.5
2341 (2)	2.318	6.016	1.981	2.47	5.49	2.12
2351	16.544	17.318	7.069	16.53	15.52	6.96
2371	1.567	7.038	2.795	1.33	6.44	2.43
2424	1.049	4.105	1.731	1.14	4.42	1.89
2431	4.009	8.964	3.368	2.87	7.93	3.43
23122-3	0.699	3.338	1.225	0.78	3.62	1.24
23211 (2)	1.63	4.606	1.502	1.67	4.15	1.51
23212	4.896	10.352	4.448	5.54	9.82	4.7
3-3-4-1	6.045	9.087	3.266	5.93	9.79	3.53
3x13	1.571	5.077	2.043	1.74	5.63	2.27
3x14	0.865	5.724	1.901	0.65	5.33	1.85
3x43	0.957	3.702	1.313	1.12	3.69	1.05
3x44	1.597	5.107	1.885	1.68	4.49	1.72
3x113-3x114	2.471	10.297	3.45	2.62	7.6	3.33
3xx1	1.729	5.308	2.239	1.72	4.81	2.15
3xx1-2	1.038	4.269	1.363	1.02	3.31	1.24
3xx3-3 (2)	2.294	6.286	2.47	2.69	6.51	2.85
3xx5	1.702	4.955	1.687	1.83	4.64	1.88
31xx	1.008	4.143	1.697	1.14	4.3	1.56
334-1	6.013	8.887	2.925	6.31	8.45	3.1
3121	0.759	5.065	1.525	0.7	5.56	1.45
3122	5.621	12.852	5.591	5.2	12.02	5.23
3142-3144	2.623	10.155	4.695	2.9	10.01	4.95
3143 (2)	2.742	11.127	3.553	2.82	9.36	3.71
3144	5.017	9.02	3.435	4.92	9.35	3.76
3215	16.414	22.56	9.694	18.35	22.46	9.78
3232-3233	5.906	12.81	5.506	5.5	12.31	5.23
3241 (2)	19.245	18.302	6.843	17.52	16.16	6.45
3241 (3)	1.73	4.736	1.567	1.55	4.13	1.54
3241-3242	6.727	9.84	3.606	7.17	10.31	3.46
3241-3242	0.345	2.11	0.619	0.4	2.25	0.81
3242 (2)	0.683	3.269	1.104	0.79	3.04	1.1
3242 (2)	0.699	3.148	1.199	0.86	3.52	1.36
3251 (2)	1.978	5.37	1.927	1.62	4.07	2.41
3333	0.1	1.168	0.402	0.15	1.57	0.62
3342	4.551	9.954	3.489	5.88	10.17	4.43
3351-3352	0.296	1.979	0.656	0.38	1.94	0.81
3351-3352	0.524	2.869	1.148	0.77	3.18	1.31
3422-3424	9.254	18.63	7.333	7.81	20.31	8.77
3422-3424	22.479	25.985	11.238	18.31	23.58	10.04
3433	1.109	4.818	1.685	2.37	5.39	2.07
3517	15.484	18.439	8.171	17.89	18.29	8.48
3521-3522	2.738	5.989	2.078	2.69	5.34	2.09
3521-3522	6.561	9.658	3.647	5.3	7.74	3.2
3533、3334	8.975	11.455	4.262	7.25	9.41	3.66
3533、3334	1.958	5.272	1.919	1.73	4.51	1.73
3621	16.887	20.475	7.455	13.1	17.82	5.93
3761	10.155	14.202	4.764	8.32	12.9	4.69
3762	5.151	13.771	5.349	4.01	10.16	4.65
3861	7.249	15.741	5.705	6.79	11.91	4.16
31310	0.245	2.613	1.239	0.54	3.04	1.32
31310	0.348	3	1.419	0.6	3.86	1.81
32415	1.344	4.384	1.583	1.74	4.33	1.57
33311	4.593	15.706	7.111	4.77	13.55	6.47
33312	2.926	8.742	3.706	2.46	5.23	3.14
33312	11.652	18.707	7.21	10.44	15.06	7.17
35111	0.153	2.727	1.28	0.46	3.61	1.64
35111	0.284	3.419	1.504	0.64	4.35	2.14
35171-35172	3.941	7.604	2.35	3.01	9.87	2.88
35171-35172	5.72	11.772	3.936	5.96	10.23	3.41
4x1-1	18.3	22.042	10.046	18.47	22.51	9.93
4-x-1-1	15.34	18.642	8.046	18.45	19.1	8.7
4x22	5.955	12.891	5.063	4.44	11.06	5.07
4x22	18.297	17.233	6.176	14.89	14.05	5.53
4x33	16.731	24.169	10.179	14.42	27.3	7.72
4x41	26.036	30.621	13.49	26.62	28.21	13.69
415-2	7.472	12.324	5.246	8.48	15.53	6.78
415-2	0.737	3.634	1.441	0.83	4.33	1.54
415-2	0.5	4.03	1.889	0.74	4.33	2.03
415-2	1.348	4.368	1.605	1.06	4.03	1.38
4224	4.899	11.705	3.787	6.09	12.54	4.45
4312-4313	8.471	18.104	8.629	8.76	15.96	7.64
4312-4313	3.4	7.089	2.669	3.33	6.39	2.67
4312-4313	18.073	16.623	6.569	17.95	15.3	6.54
4322	0.83	3.566	1.402	1.38	3.81	1.54
4332	0.52	2.93	1.283	0.82	3.44	1.58
4341-4342	2.276	6.513	2.203	3.06	6.27	2.41
4341-4342	4.201	12.751	5.441	4.87	11.69	5.33
4351	9.29	20.967	9.28	10.73	18.04	8.48
4611	11.803	16.045	6.095	11.44	15.84	6.48
4612	31.072	24.075	10.148	35.55	26.65	12.55
4614	3.405	8.65	3.598	3.11	7.35	2.93
4614	4.161	7.533	2.643	5.4	8.18	2.91
4615	2.633	8.251	3.734	3.67	8.46	3.83
4615	1.213	5.036	1.759	1.84	5.33	2.35
4621	36.023	45.907	21.544	30.05	41.75	24.5
4632	0.576	2.839	1.07	0.51	2.42	0.97
4641	4.963	9.884	3.728	4.1	8.35	3.78
4642	1.667	7.098	2.744	1.65	5.3	2.2
4642	0.199	1.724	0.96	0.43	2.35	1.02
4643-4644	1.005	5.858	2.711	1.43	7.75	3.14
4643-4644	1.206	4.926	2.194	1.26	3.9	1.71
4643-4644	2.103	7.786	3.357	2.34	6.66	3.09
4646	3.688	8.331	3.118	3.62	10.05	2.65
4661	6.057	15.488	6.806	6.33	14.62	6.73
5-1-1-1	13.118	18.186	7.791	13.55	16.74	7.56
38385	0.618	3.875	1.884	1.51	4.59	1.61
5-3-1-1	0.468	2.595	0.89	0.56	2.66	0.95
5-3-1-1	2.63	7.933	2.86	2.89	6.59	3.26
521-1	4.226	11.852	4.393	5.36	13.38	4.43
522-1	2.531	8.3	2.96	3.62	10.22	4.33
523-1	1.45	4.617	1.942	1.63	4.4	1.8
523-2	3.429	10.508	4.617	3.89	8.17	3.36
5131 (2)	30.557	26.888	11.641	25.56	28.85	13.59
5142	23.006	28.681	9.776	22.99	26.17	10.24
5147	7.448	11.165	4.775	8.71	13.36	4.42
5147	3.087	7.079	3.078	4.63	12.32	3.55
5151	66.041	49.944	18.422	62.5	47.72	18.79
5311	12.671	32.182	14.8	8.85	25.6	12.88
5321	2.031	11.738	5.439	2.28	12.14	7.58
5361	34.425	25.272	10.716	30.11	31.28	12.28
1286751	25.017	26.494	11.858	28.33	26.72	12.54
1290435	8.414	12.092	4.329	7.17	14.83	3.22
1363118	13.682	18.487	6.366	10.84	18.18	5.25
1363484	1.628	4.931	1.816	1.46	4.29	1.75
1363484	1.469	4.492	1.575	1.76	4.4	1.72
51222 (2)	8.243	13.812	5.17	5.98	10.13	3.9
51222	17.874	22.113	8.999	15.13	18.98	6.29
54211	2.813	16.812	8.154	4.46	15.04	6.99
54214	9.881	13.029	5.217	8.96	11.74	6.09
54216	3.904	18.717	5.928	3.63	15.22	6.36
54221-54222 (2)	19.692	29.75	11.426	15.74	23.96	7.62
54221-54222 (2)	0.899	4.005	1.606	1.11	3.75	1.46
54222	2.751	7.955	3.206	2.52	5.44	2.34
54241	2.621	6.662	2.546	2.4	5.86	2.39
54251-54253	8.345	12.306	4.62	7.56	10.65	4.05
54251-54253	1.117	3.864	1.112	0.88	4.36	1.52
54251-54253	2.435	11.102	5.281	3.52	15.63	6.39
54315	24.377	20.526	8.036	29.16	26.24	8.5
56331 (2)	14.561	20.44	8.716	17.86	21.35	8.54
1513	5.069	10.511	4.377	5.42	9.45	4.9
521-1	27.253	25.3	10.313	29.5	28.99	10.67
152-1，152-2，152-3	2.145	5.441	2.169	2.57	5.36	2.15
152-1，152-2，152-3	3.88	8.177	3.494	3.74	6.71	3.4
1613212	1.021	3.89	1.502	1.07	3.54	1.45
19121	3.817	8.921	3.673	4.71	11.21	4.13
36930	59.364	47.635	21.6	55.14	50.09	22.63
1311	31.087	25.751	11.089	29.74	29.97	10.44
1329（1）	12.652	26.068	12.304	9.9	22.04	10.89
1329	9.031	20.443	8.751	7.47	19.19	9.03
1333	72.166	55.093	19.484	73.74	60.85	15.95
1831	31.28	27.133	11.709	35.75	27.92	11.41
1843-1844	1.23	4.847	1.987	1.25	4.51	2.03
1843-1844	11.057	15.829	6.289	11.01	14.31	6.33
8402	4.014	10.733	4.94	3.39	9.61	4.76
17222	3.062	7.395	2.528	2.9	6.23	2.62
1733217333	4.177	9.586	4.045	5.22	8.87	4.29
1733217333	0.444	2.777	1.158	1	3.51	1.36
21x2	21.475	18.489	6.776	23.87	22.89	6.49
2215 (2)	29.341	20.926	6.534	26.97	17.22	5.65
2221	14.064	16.951	7.101	16.79	20.08	7.55
2231	9.816	14.367	6.371	9.01	16.63	7.37
154285	7.213	11.565	4.691	7.32	10.8	4.45
154285	5.48	11.482	5.171	6.14	10.85	5.24
154285	10.86	16.06	7.054	10.49	13.64	5.52
2325	8.244	14.922	6.398	7.97	14.7	5.48
2328	60.815	39.403	17.561	56.84	42.43	16.31
2337	10.294	16.039	7.195	12.61	15.23	7.07
2339	12.189	16.958	7.609	10.13	17.7	6.54
2632 (2)	43.25	35.304	14.989	41.35	.6.31	14.35
3232 (2)	11.919	18.499	8.345	11.23	20.55	7.17
519043	9.474	12.329	4.977	9.41	11.81	4.83
23113 (2)	8.587	14.75	5.8	8.35	13.37	5.97
23821	6.041	14.009	6.136	7.31	14.18	6.63
23822 (2)	1.312	4.763	1.809	1.52	4.91	1.91
23834 (2)	2.46	5.815	2.197	2.33	6.18	2.45
23871-3 (2)	1.696	5.499	2.374	2.19	5.49	2.15
29233 (2)	15.561	19.977	9.263	15.56	22.04	8.62
3-3-4-1	12.255	16.221	5.231	11.91	18.32	7.23
3xx3-1	14.975	17.23	7.71	16.37	19.71	8.65
31XX	11.964	15.386	6.873	11.36	16.16	7.23
334-1	6.496	9.284	2.99	5.51	7.85	2.89
3143	13.521	14.74	4.906	12.32	15.65	5.45
3221-3222	13.018	15.904	6.538	13.79	15.25	6.32
3221-3222	13.639	16.761	6.937	14.71	16.19	7.24
483308	16.969	20.959	8.463	16.64	18.42	8.53
3231-3232 (2)	4.881	8.305	3.112	4.34	6.94	2.96
3231-3232	24.624	29.484	10.636	26.19	30.27	11.42
3231-3232	10.541	13.495	4.855	10.14	12.29	5.27
3232	2.917	9.045	3.722	2.9	8.39	3.4
3241	19.381	17.508	6.627	17.71	15.31	6.76
3242	12.421	13.559	5.378	11.2	11.97	4.56
3244	7.623	12.694	5.16	8.58	13.99	6.69
3251	30.694	25.317	10.053	31.28	25.48	10.24
520228	4.974	8.909	3.64	6.8	9.6	3.89
3331-3335	2.942	8.603	3.807	2.45	7.35	3.66
3721	33.73	33.415	15.078	33.05	34.93	15.03
3821	21.351	38.053	12.2	20.63	36.31	11.2
32415	1.417	4.381	1.529	1.43	3.81	1.49
34120-2	1.656	5.913	2.266	1.95	5.87	2.59
34213	1.984	5.924	2.427	2.74	5.86	2.63
34213	12.662	15.637	6.476	11.76	15.96	5.76
34215	38.897	26.556	10.131	35.99	24.08	8.9
34216 (2)	3.401	7.131	2.415	3.82	8.87	2.77
34220	10.857	14.052	5.78	10.1	13.49	5.01
35171-35172	5.828	11.415	3.702	5.1	9.29	3.13
36114	12.298	18.739	8.248	10.62	17.78	7.53
38234-6	1.471	5.13	1.588	2.01	6.72	3.04
361111-2	2.377	8.694	3.027	2.9	7.38	3.24
361123	2.951	9.698	4.116	3.99	8.97	4.07
361721	1.968	5.444	2.227	2.23	4.89	2.08
A-3-2	29.936	31.457	13.887	28.52	34.25	15.72
413-5 (2)	37.79	40.743	18.018	36.47	45.26	16.63
413-5	37.317	38.235	17.829	39.62	40.59	18.32
421-4	9.705	13.818	5.546	8.16	11.02	5.69
432-6	6.679	14.868	6.935	7.83	16.91	7.35
4121-2 (2)	30.39	22.417	7.119	25.2	24.67	6.79
4135	36.392	39.996	18.649	34.76	34.72	14.3
4213	5.289	10.953	4.826	5.93	10.06	4.77
4221-2 (2)	27.375	19.868	6.917	27.17	18.39	7.75
4224 (2)	6.845	10.392	3.957	6.32	8.85	3.73
4321	18.945	20.993	9.633	21.21	22.06	9.19
4322	10.4	15.516	6.538	8.83	13.74	7.21
4326	7.041	16.464	6.735	7.83	18.96	7.5
4413	38.34	29.073	12.325	39.42	29.82	13.46
4522	52.105	28.8	11.41	54.8	32.03	11.96
4525	8.924	12.388	5.167	9.81	11.88	5.1
521-1	29.401	25.756	10.267	25.16	24.45	8.37
522-2	61.443	46.836	21.309	64.47	50.07	23.6
546	24.519	22.696	8.774	24.24	24.02	9.06
5211	4.154	8	2.416	2.49	5.59	2.11
57121	7.011	10.014	4.008	6.61	10.75	3.44
5731	7.405	28.359	4.66	7.53	24.85	6.47
5732257323	2.005	6.989	3.168	1.94	6.41	3.05
58231-58232	2.096	5.859	2.399	3.13	6.46	2.76
58245	2.747	7.213	2.688	2.81	6.22	2.68
58246	9.436	16.724	7.486	12.03	18.74	8.69
58251-58252	3.774	9.364	4.009	4.04	9.01	4.33
521-1	30.501	26.409	10.448	27.61	28.5	8.4
522-2	65.011	48.715	22.086	63.03	54.45	22.72
