## Supplementary Table S3: Raw Helianthus and Rhododendron validation data for "BioIMA: a one-click desktop tool for standardized extraction of phenotypic traits from biological images"

### Sheet: Sheet1
Table S3 | Raw Helianthus inflorescence and Rhododendron petal validation data.
Sample ID	imageJ	BIOIMA
	Area（cm2）	Area（cm2）
ANN0801_flowertop_1_1	11.75	12.687
ANN0801_flowertop_1_3	11.86	12.232
ANN0801_flowertop_1_5	11.85	12.657
ANN0801_flowertop_1_7	11.92	12.369
ANN0801_flowertop_1_9	11.82	12.396
ANN0801_flowertop_2_11	12.47	13.443
ANN0801_flowertop_2_13	12.29	12.768
ANN0801_flowertop_2_15	12.58	12.886
ANN0801_flowertop_2_17	12.51	12.852
ANN0801_flowertop_2_19	12.1	12.479
ANN0801_flowertop_3_21	17.21	16.115
ANN0801_flowertop_3_23	17.22	15.95
ANN0801_flowertop_3_25	17.27	15.701
ANN0801_flowertop_3_27	17.21	16.132
ANN0801_flowertop_3_29	17.11	15.494
ANN0802_flowertop_1_31	9.19	8.249
ANN0802_flowertop_1_33	9.33	8.256
ANN0802_flowertop_1_35	9.2	8.436
ANN0802_flowertop_1_37	9.2	8.171
ANN0802_flowertop_1_39	9.16	8.293
ANN0802_flowertop_3_41	12.61	12.316
ANN0802_flowertop_3_43	12.91	12.168
ANN0802_flowertop_3_45	12.49	12.422
ANN0802_flowertop_3_47	12.8	12.639
ANN0802_flowertop_3_49	13.14	12.481
ANN0803_flowertop_1_51	15.24	14.637
ANN0803_flowertop_1_53	15.57	14.537
ANN0803_flowertop_1_55	15.57	14.551
ANN0803_flowertop_1_57	15.49	14.311
ANN0803_flowertop_1_59	15.28	14.693
ANN0803_flowertop_2_1	16.57	15.889
ANN0803_flowertop_2_3	16.59	16.405
ANN0803_flowertop_2_5	16.63	16.641
ANN0803_flowertop_2_7	16.58	16.708
ANN0803_flowertop_2_9	16.56	16.715
ANN0803_flowertop_3_11	18.96	17.739
ANN0803_flowertop_3_13	18.56	17.204
ANN0803_flowertop_3_15	18.53	17.764
ANN0803_flowertop_3_17	19.19	17.551
ANN0803_flowertop_3_19	18.87	17.367
ANN0804_flowertop_1_21	17.63	17.143
ANN0804_flowertop_1_23	17.43	17.721
ANN0804_flowertop_1_25	18.4	18.055
ANN0804_flowertop_1_27	18.01	17.475
ANN0804_flowertop_1_29	18.32	17.679
ANN0804_flowertop_2_31	15.77	14.75
ANN0804_flowertop_2_33	15.99	15.447
ANN0804_flowertop_2_35	15.87	15.515
ANN0804_flowertop_2_37	16.01	15.361
ANN0804_flowertop_2_39	15.97	14.767
ANN0804_flowertop_3_41	17.9	18.672
ANN0804_flowertop_3_43	18.19	18.407
ANN0804_flowertop_3_45	18.22	18.507
ANN0804_flowertop_3_47	18.4	18.286
ANN0804_flowertop_3_49	18.2	18.549
ANN0805_flowertop_1_1	16.25	16.225
ANN0805_flowertop_1_3	15.78	16.085
ANN0805_flowertop_1_5	15.8	15.973
ANN0805_flowertop_1_7	15.75	16.296
ANN0805_flowertop_1_9	15.76	16.09
ANN0805_flowertop_2_11	17.28	16.164
ANN0805_flowertop_2_13	17.2	17.159
ANN0805_flowertop_2_15	17.54	17.436
ANN0805_flowertop_2_17	17.07	17.005
ANN0805_flowertop_2_19	17.69	17.075
ANN0805_flowertop_3_31	16.53	16.774
ANN0805_flowertop_3_33	17.09	16.402
ANN0805_flowertop_3_35	17.1	17.036
ANN0805_flowertop_3_39	17.06	17.448
ANN0805_flowertop_3_41	16.97	17.636
ANN0806_flowertop_1_1	16.01	16.496
ANN0806_flowertop_1_3	16.06	16.101
ANN0806_flowertop_1_5	16.08	16.361
ANN0806_flowertop_1_7	16.08	16.495
ANN0806_flowertop_1_9	15.85	16.385
ANN0806_flowertop_2_11	16.83	16.983
ANN0806_flowertop_2_13	16.97	17.079
ANN0806_flowertop_2_15	17.24	17.025
ANN0806_flowertop_2_17	17.3	17.085
ANN0806_flowertop_2_19	16.99	17.07
ANN0806_flowertop_3_21	13.57	12.323
ANN0806_flowertop_3_23	13.56	12.498
ANN0806_flowertop_3_25	13.38	12.634
ANN0806_flowertop_3_27	13.4	12.965
ANN0806_flowertop_3_29	13.58	12.701
ANN0807_flowertop_1_31	17.55	16.913
ANN0807_flowertop_1_33	17.26	17.24
ANN0807_flowertop_1_35	17.5	16.875
ANN0807_flowertop_1_37	17.4	17.05
ANN0807_flowertop_1_39	17.35	16.849
ANN0808_flowertop_1_41	15.86	15.868
ANN0808_flowertop_1_43	16.32	16.701
ANN0808_flowertop_1_45	16.44	16.93
ANN0808_flowertop_1_47	16.46	16.944
ANN0808_flowertop_1_49	16.4	17.216
ANN0808_flowertop_2_51	15.36	15.399
ANN0808_flowertop_2_53	15.48	15.39
ANN0808_flowertop_2_55	15.5	15.351
ANN0808_flowertop_2_57	15.4	15.592
ANN0808_flowertop_2_59	15.54	15.706
DSC_9090_1	14.67	15.28
DSC_9090_3	14.69	15.209
DSC_9090_5	14.66	14.998
DSC_9090_7	14.66	15.256
DSC_9090_9	14.67	15.245
DSC_9154_11	15.48	13.991
DSC_9154_13	15.38	14.133
DSC_9154_15	15.43	14.054
DSC_9154_17	15.26	13.834
DSC_9154_19	15.56	14.231
DSC_9172_21	24.66	23.7
DSC_9172_23	24.66	23.288
DSC_9172_25	24.62	23.644
DSC_9172_27	24.53	23.781
DSC_9172_29	24.55	23.749
DSC_9200_31	28.95	28.693
DSC_9200_33	28.86	28.621
DSC_9200_35	29.14	29.126
DSC_9200_37	29.22	28.88
DSC_9200_39	29.1	29.017
DSC_9220_41	13.8	13.422
DSC_9220_43	13.8	13.466
DSC_9220_45	13.84	13.471
DSC_9220_47	13.79	13.678
DSC_9220_49	13.79	13.684
DSC_9233_51	21.51	21.598
DSC_9233_53	21.46	21.363
DSC_9233_55	21.38	21.138
DSC_9233_57	21.43	20.868
DSC_9233_59	21.52	21.374
DSC_9265_61	32.17	30.694
DSC_9265_63	31.96	29.599
DSC_9265_65	31.98	29.043
DSC_9265_67	31.99	28.962
DSC_9265_69	32.03	29.232
DSC_9283_71	16.54	17.749
DSC_9283_73	16.54	17.942
DSC_9283_75	16.54	17.212
DSC_9283_77	16.51	17.216
DSC_9283_79	16.58	17.297
DSC_9301_81	19.34	19.495
DSC_9301_83	19.35	19.281
DSC_9301_85	19.37	19.14
DSC_9301_87	19.32	18.877
DSC_9301_89	19.35	18.85
DSC_9324_91	17.75	17.118
DSC_9324_93	17.77	17.087
DSC_9324_95	17.7	17.112
DSC_9324_97	17.67	17.279
DSC_9324_99	17.67	17.131
DSC_9372_101	24.9	25.771
DSC_9372_103	24.97	25.539
DSC_9372_105	24.88	25.365
DSC_9372_107	24.71	25.241
DSC_9372_109	24.85	25.146
